# Novel reporter of the PINK1-Parkin mitophagy pathway identifies its damage sensor in the import gate

**DOI:** 10.1101/2025.02.19.639160

**Authors:** Julia A. Thayer, Jennifer D. Petersen, Xiaoping Huang, James Hawrot, Daniel M. Ramos, Shiori Sekine, Yan Li, Michael E. Ward, Derek P. Narendra

## Abstract

Damaged mitochondria can be cleared from the cell by mitophagy, using a pathway formed by the recessive Parkinson’s disease genes PINK1 and Parkin. How mitochondrial damage is sensed by the PINK1-Parkin pathway, however, remains uncertain. Here, using a Parkin substrate-based reporter in genome-wide screens, we identified that diverse forms of mitochondrial damage converge on loss of mitochondrial membrane potential (MMP) to activate PINK1. Consistently, the MMP but not the presequence translocase-associated motor (PAM) import motor provided the essential driving force for endogenous PINK1 import through the inner membrane translocase TIM23. In the absence of TIM23, PINK1 arrested in the translocase of the outer membrane (TOM) during import. The energy-state outside of the mitochondria further modulated the pathway by controlling the rate of new PINK1 synthesis. Our results identify separation of PINK1 from TOM by the MMP, as the key damage-sensing switch in the PINK1-Parkin mitophagy pathway.

**Highlights:**

- MFN2-Halo is a quantitative single-cell reporter of PINK1-Parkin activation.
- Diverse forms of mitochondrial damage, identified in whole-genome screens, activate the PINK1-Parkin pathway by disrupting the mitochondrial membrane potential (MMP).
- The primary driving force for endogenous PINK1 import through the TIM23 translocase is the MMP with the PAM import motor playing a supporting role.
- Loss of TIM23 is sufficient to stabilize PINK1 in the TOM complex and activate Parkin.
