## Supplementary material for "Novel reporter of the PINK1-Parkin mitophagy pathway identifies its damage sensor in the import gate": Table S2

### Sheet: Table S2
sgRNA	General appearance of cell’s mitochondria		Unusual cristae feature displayed in abnormal cells						Matrix feature	Mitochondrial shape
	normal	abnormal	sparse	circular	webbed	dilated	wavy	wispy	fluffy aggregate	small and round	cup-shaped
Control	23	0	0	0	0	0	0	0	0	0	0
DNAJA3	4	8	7	8	2	0	8	4	6	0	0
IARS2	0	10	10	4	6	10	1	0	0	1	6
PMPCB	4	6	5	1	2	2	0	0	0	1	0
PHB2	8	3	0	2	3	0	0	0	0	0	0
ISCA2	2	9	9	3	2	5	1	0	0	0	0
TOMM22	2	10	6	1	4	2	1	1	0	10	0
TIMM23	7	7	7	4	5	0	2	1	0	0	1
NDUFAB1	1	14	13	8	3	0	0	4	0	0	2
sgRNA	General appearance of cell’s mitochondria			% of abnormal cells with unusual feature in cristae, matrix or mitochondrial shape
	total cells analyzed	abnormal cells	% of cells abnormal	sparse cristae	circular cristae	webbed cristae	dilated cristae	wavy cristae	wispy cristae	fluffy matrix aggregate	small and round	cup-shaped
Control	23	0	0
DNAJA3	12	8	0.666667	0.875	1	0.25	0	1	0.5	0.75	0	0
IARS2	10	10	1	1	0.4	0.6	1	0.1	0	0	0.1	0.6
PMPCB	10	6	0.6	0.833333	0.166667	0.333333	0.333333	0	0	0	0.166667	0
PHB2	11	3	0.272727	0	0.666667	1	0	0	0	0	0	0
ISCA2	11	9	0.818182	1	0.333333	0.222222	0.555556	0.111111	0	0	0	0
TOMM22	12	10	0.833333	0.6	0.1	0.4	0.2	0.1	0.1	0	1	0
TIMM23	14	7	0.5	1	0.571429	0.714286	0	0.285714	0.142857	0	0	0.142857
NDUFAB1	15	14	0.933333	0.928571	0.571429	0.214286	0	0	0.285714	0	0	0.142857
