## Supplementary material for "Novel reporter of the PINK1-Parkin mitophagy pathway identifies its damage sensor in the import gate": Table S8

### Sheet: Sheet1
	Name	Sequence
REV
iA01	iA01_UDP0001_i7_Library-PCR-Rev	CAAGCAGAAGACGGCATACGAGATCGCTCAGTTCtgctatgctgtttccagcttagctcttaaac
iA02	iA02_UDP0002_i7_Library-PCR-Rev	CAAGCAGAAGACGGCATACGAGATTATCTGACCTtgctatgctgtttccagcttagctcttaaac
iA03	iA03_UDP0003_i7_Library-PCR-Rev	CAAGCAGAAGACGGCATACGAGATATATGAGACGtgctatgctgtttccagcttagctcttaaac
iA04	iA04_UDP0004_i7_Library-PCR-Rev	CAAGCAGAAGACGGCATACGAGATCTTATGGAATtgctatgctgtttccagcttagctcttaaac
iA05	iA05_UDP0005_i7_Library-PCR-Rev	CAAGCAGAAGACGGCATACGAGATTAATCTCGTCtgctatgctgtttccagcttagctcttaaac
iA06	iA06_UDP0006_i7_Library-PCR-Rev	CAAGCAGAAGACGGCATACGAGATGCGCGATGTTtgctatgctgtttccagcttagctcttaaac
iA07	iA07_UDP0007_i7_Library-PCR-Rev	CAAGCAGAAGACGGCATACGAGATAGAGCACTAGtgctatgctgtttccagcttagctcttaaac
iA08	iA08_UDP0008_i7_Library-PCR-Rev	CAAGCAGAAGACGGCATACGAGATTGCCTTGATCtgctatgctgtttccagcttagctcttaaac
iA09	iA09_UDP0009_i7_Library-PCR-Rev	CAAGCAGAAGACGGCATACGAGATCTACTCAGTCtgctatgctgtttccagcttagctcttaaac
iA10	iA10_UDP0010_i7_Library-PCR-Rev	CAAGCAGAAGACGGCATACGAGATTCGTCTGACTtgctatgctgtttccagcttagctcttaaac
iA11	iA11_UDP0011_i7_Library-PCR-Rev	CAAGCAGAAGACGGCATACGAGATGAACATACGGtgctatgctgtttccagcttagctcttaaac
iA12	iA12_UDP0012_i7_Library-PCR-Rev	CAAGCAGAAGACGGCATACGAGATCCTATGACTCtgctatgctgtttccagcttagctcttaaac
iA13	iA13_UDP0013_i7_Library-PCR-Rev	CAAGCAGAAGACGGCATACGAGATTAATGGCAAGtgctatgctgtttccagcttagctcttaaac
iA14	iA14_UDP0014_i7_Library-PCR-Rev	CAAGCAGAAGACGGCATACGAGATGTGCCGCTTCtgctatgctgtttccagcttagctcttaaac
iA15	iA15_UDP0015_i7_Library-PCR-Rev	CAAGCAGAAGACGGCATACGAGATCGGCAATGGAtgctatgctgtttccagcttagctcttaaac
iA16	iA16_UDP0016_i7_Library-PCR-Rev	CAAGCAGAAGACGGCATACGAGATGCCGTAACCGtgctatgctgtttccagcttagctcttaaac
FWD
iA25	iA25_UDP0001_i5_Library-PCR-Fwd	AATGATACGGCGACCACCGAGATCTACACTCGTGGAGCGagcacaaaaggaaactcaccctaactgt
iA26	iA26_UDP0002_i5_Library-PCR-Fwd	AATGATACGGCGACCACCGAGATCTACACCTACAAGATAagcacaaaaggaaactcaccctaactgt
iA27	iA27_UDP0003_i5_Library-PCR-Fwd	AATGATACGGCGACCACCGAGATCTACACTATAGTAGCTagcacaaaaggaaactcaccctaactgt
iA28	iA28_UDP0004_i5_Library-PCR-Fwd	AATGATACGGCGACCACCGAGATCTACACTGCCTGGTGGagcacaaaaggaaactcaccctaactgt
iA29	iA29_UDP0005_i5_Library-PCR-Fwd	AATGATACGGCGACCACCGAGATCTACACACATTATCCTagcacaaaaggaaactcaccctaactgt
iA30	iA30_UDP0006_i5_Library-PCR-Fwd	AATGATACGGCGACCACCGAGATCTACACGTCCACTTGTagcacaaaaggaaactcaccctaactgt
iA31	iA31_UDP0007_i5_Library-PCR-Fwd	AATGATACGGCGACCACCGAGATCTACACTGGAACAGTAagcacaaaaggaaactcaccctaactgt
iA32	iA32_UDP0008_i5_Library-PCR-Fwd	AATGATACGGCGACCACCGAGATCTACACCCTTGTTAATagcacaaaaggaaactcaccctaactgt
iA33	iA33_UDP0009_i5_Library-PCR-Fwd	AATGATACGGCGACCACCGAGATCTACACGTTGATAGTGagcacaaaaggaaactcaccctaactgt
iA34	iA34_UDP0010_i5_Library-PCR-Fwd	AATGATACGGCGACCACCGAGATCTACACACCAGCGACAagcacaaaaggaaactcaccctaactgt
iA35	iA35_UDP0011_i5_Library-PCR-Fwd	AATGATACGGCGACCACCGAGATCTACACCATACACTGTagcacaaaaggaaactcaccctaactgt
iA36	iA36_UDP0012_i5_Library-PCR-Fwd	AATGATACGGCGACCACCGAGATCTACACGTGTGGCGCTagcacaaaaggaaactcaccctaactgt
iA37	iA37_UDP0013_i5_Library-PCR-Fwd	AATGATACGGCGACCACCGAGATCTACACATCACGAAGGagcacaaaaggaaactcaccctaactgt
iA38	iA38_UDP0014_i5_Library-PCR-Fwd	AATGATACGGCGACCACCGAGATCTACACCGGCTCTACTagcacaaaaggaaactcaccctaactgt
iA39	iA39_UDP0015_i5_Library-PCR-Fwd	AATGATACGGCGACCACCGAGATCTACACGAATGCACGAagcacaaaaggaaactcaccctaactgt
iA40	iA40_UDP0016_i5_Library-PCR-Fwd	AATGATACGGCGACCACCGAGATCTACACAAGACTATAGagcacaaaaggaaactcaccctaactgt
Library Seq Primers
iB02	Read 1	gtgtgttttgagactataagtatcccttggagaaccaccttgttgG
iB03	Read 2	tgctatgctgtttccagcttagctcttaaac
iB06	Index i5	acagttagggtgagtttccttttgtgct
