## Supplementary material for "Novel reporter of the PINK1-Parkin mitophagy pathway identifies its damage sensor in the import gate": Table S9

### Sheet: Sheet1
Name	Sequence
TOMM22	TATAAGTATCCCTTGGAGAACCACCTTGTTGGGACTGGGGTTCCCCTGCACGTTTCAGAGCTAAGCACAAGAGTGCATAGCAAGTTGAAATAAGGCTAGTCCGTTTACAACTTGAAAAAGTGGCACCCGAGTCGGGTGCTTTTTTTGCTCGAATCTACACTCAGCTATGGCGCGCCCCAAGGTCGGGCAGGAAGAGGGCCTATTTCCCATGATTCCTTCATATTTGCATATACGATACAAGGCTGTTAGAGAGATAATTGGAATTAATTTGACTGTAAACACAAAGATATTAGTACAAAATACGTGACGTAGAAAGTAATAATTTCTTGGGTAGTTTGCAGTTTTAAAATTATGTTTTAAAATGGACTATCATATGCTTACCGTAACTTGAAAGTATTT…
MFN2	TATAAGTATCCCTTGGAGAACCACCTTGTTGGTCCCCGGCCCTGAGAGGAGGTTTCAGAGCTAAGCACAAGAGTGCATAGCAAGTTGAAATAAGGCTAGTCCGTTTACAACTTGAAAAAGTGGCACCCGAGTCGGGTGCTTTTTTTGCTCGAATCTACACTCAGCTATGGCGCGCCCCAAGGTCGGGCAGGAAGAGGGCCTATTTCCCATGATTCCTTCATATTTGCATATACGATACAAGGCTGTTAGAGAGATAATTGGAATTAATTTGACTGTAAACACAAAGATATTAGTACAAAATACGTGACGTAGAAAGTAATAATTTCTTGGGTAGTTTGCAGTTTTAAAATTATGTTTTAAAATGGACTATCATATGCTTACCGTAACTTGAAAGTATTT…
PINK1	TATAAGTATCCCTTGGAGAACCACCTTGTTGGggccgcggcgCCACCATGGGTTTCAGAGCTAAGCACAAGAGTGCATAGCAAGTTGAAATAAGGCTAGTCCGTTTACAACTTGAAAAAGTGGCACCCGAGTCGGGTGCTTTTTTTGCTCGAATCTACACTCAGCTATGGCGCGCCCCAAGGTCGGGCAGGAAGAGGGCCTATTTCCCATGATTCCTTCATATTTGCATATACGATACAAGGCTGTTAGAGAGATAATTGGAATTAATTTGACTGTAAACACAAAGATATTAGTACAAAATACGTGACGTAGAAAGTAATAATTTCTTGGGTAGTTTGCAGTTTTAAAATTATGTTTTAAAATGGACTATCATATGCTTACCGTAACTTGAAAGTATTT…
TOMM7	TATAAGTATCCCTTGGAGAACCACCTTGTTGGGAGCCAGTTTGCCATTCGCGTTTCAGAGCTAAGCACAAGAGTGCATAGCAAGTTGAAATAAGGCTAGTCCGTTTACAACTTGAAAAAGTGGCACCCGAGTCGGGTGCTTTTTTTGCTCGAATCTACACTCAGCTATGGCGCGCCCCAAGGTCGGGCAGGAAGAGGGCCTATTTCCCATGATTCCTTCATATTTGCATATACGATACAAGGCTGTTAGAGAGATAATTGGAATTAATTTGACTGTAAACACAAAGATATTAGTACAAAATACGTGACGTAGAAAGTAATAATTTCTTGGGTAGTTTGCAGTTTTAAAATTATGTTTTAAAATGGACTATCATATGCTTACCGTAACTTGAAAGTATTT…
ENO1	TATAAGTATCCCTTGGAGAACCACCTTGTTGGCGGCGCGGACAGTATCTGTGTTTCAGAGCTAAGCACAAGAGTGCATAGCAAGTTGAAATAAGGCTAGTCCGTTTACAACTTGAAAAAGTGGCACCCGAGTCGGGTGCTTTTTTTGCTCGAATCTACACTCAGCTATGGCGCGCCCCAAGGTCGGGCAGGAAGAGGGCCTATTTCCCATGATTCCTTCATATTTGCATATACGATACAAGGCTGTTAGAGAGATAATTGGAATTAATTTGACTGTAAACACAAAGATATTAGTACAAAATACGTGACGTAGAAAGTAATAATTTCTTGGGTAGTTTGCAGTTTTAAAATTATGTTTTAAAATGGACTATCATATGCTTACCGTAACTTGAAAGTATTT…
IARS2	TATAAGTATCCCTTGGAGAACCACCTTGTTGGCGGAGGACCCCGCTCTCAGGTTTCAGAGCTAAGCACAAGAGTGCATAGCAAGTTGAAATAAGGCTAGTCCGTTTACAACTTGAAAAAGTGGCACCCGAGTCGGGTGCTTTTTTTGCTCGAATCTACACTCAGCTATGGCGCGCCCCAAGGTCGGGCAGGAAGAGGGCCTATTTCCCATGATTCCTTCATATTTGCATATACGATACAAGGCTGTTAGAGAGATAATTGGAATTAATTTGACTGTAAACACAAAGATATTAGTACAAAATACGTGACGTAGAAAGTAATAATTTCTTGGGTAGTTTGCAGTTTTAAAATTATGTTTTAAAATGGACTATCATATGCTTACCGTAACTTGAAAGTATTT…
DNAJA3	TATAAGTATCCCTTGGAGAACCACCTTGTTGGACCACCAGCAACCAGCGTGGTTTCAGAGCTAAGCACAAGAGTGCATAGCAAGTTGAAATAAGGCTAGTCCGTTTACAACTTGAAAAAGTGGCACCCGAGTCGGGTGCTTTTTTTGCTCGAATCTACACTCAGCTATGGCGCGCCCCAAGGTCGGGCAGGAAGAGGGCCTATTTCCCATGATTCCTTCATATTTGCATATACGATACAAGGCTGTTAGAGAGATAATTGGAATTAATTTGACTGTAAACACAAAGATATTAGTACAAAATACGTGACGTAGAAAGTAATAATTTCTTGGGTAGTTTGCAGTTTTAAAATTATGTTTTAAAATGGACTATCATATGCTTACCGTAACTTGAAAGTATTT…
ISCA2	TATAAGTATCCCTTGGAGAACCACCTTGTTGGACGGCCGCGACGCAGAGAGGTTTCAGAGCTAAGCACAAGAGTGCATAGCAAGTTGAAATAAGGCTAGTCCGTTTACAACTTGAAAAAGTGGCACCCGAGTCGGGTGCTTTTTTTGCTCGAATCTACACTCAGCTATGGCGCGCCCCAAGGTCGGGCAGGAAGAGGGCCTATTTCCCATGATTCCTTCATATTTGCATATACGATACAAGGCTGTTAGAGAGATAATTGGAATTAATTTGACTGTAAACACAAAGATATTAGTACAAAATACGTGACGTAGAAAGTAATAATTTCTTGGGTAGTTTGCAGTTTTAAAATTATGTTTTAAAATGGACTATCATATGCTTACCGTAACTTGAAAGTATTT…
PHB2	TATAAGTATCCCTTGGAGAACCACCTTGTTGGGGCCCGAACCCTCGTGTGAGTTTCAGAGCTAAGCACAAGAGTGCATAGCAAGTTGAAATAAGGCTAGTCCGTTTACAACTTGAAAAAGTGGCACCCGAGTCGGGTGCTTTTTTTGCTCGAATCTACACTCAGCTATGGCGCGCCCCAAGGTCGGGCAGGAAGAGGGCCTATTTCCCATGATTCCTTCATATTTGCATATACGATACAAGGCTGTTAGAGAGATAATTGGAATTAATTTGACTGTAAACACAAAGATATTAGTACAAAATACGTGACGTAGAAAGTAATAATTTCTTGGGTAGTTTGCAGTTTTAAAATTATGTTTTAAAATGGACTATCATATGCTTACCGTAACTTGAAAGTATTT…
TIMM23	TATAAGTATCCCTTGGAGAACCACCTTGTTGGTTGAGGAGTAACGGCCCAGGTTTCAGAGCTAAGCACAAGAGTGCATAGCAAGTTGAAATAAGGCTAGTCCGTTTACAACTTGAAAAAGTGGCACCCGAGTCGGGTGCTTTTTTTGCTCGAATCTACACTCAGCTATGGCGCGCCCCAAGGTCGGGCAGGAAGAGGGCCTATTTCCCATGATTCCTTCATATTTGCATATACGATACAAGGCTGTTAGAGAGATAATTGGAATTAATTTGACTGTAAACACAAAGATATTAGTACAAAATACGTGACGTAGAAAGTAATAATTTCTTGGGTAGTTTGCAGTTTTAAAATTATGTTTTAAAATGGACTATCATATGCTTACCGTAACTTGAAAGTATTT…
TOMM40	TATAAGTATCCCTTGGAGAACCACCTTGTTGGCGCCAGTGAGAACCGGGGCGTTTCAGAGCTAAGCACAAGAGTGCATAGCAAGTTGAAATAAGGCTAGTCCGTTTACAACTTGAAAAAGTGGCACCCGAGTCGGGTGCTTTTTTTGCTCGAATCTACACTCAGCTATGGCGCGCCCCAAGGTCGGGCAGGAAGAGGGCCTATTTCCCATGATTCCTTCATATTTGCATATACGATACAAGGCTGTTAGAGAGATAATTGGAATTAATTTGACTGTAAACACAAAGATATTAGTACAAAATACGTGACGTAGAAAGTAATAATTTCTTGGGTAGTTTGCAGTTTTAAAATTATGTTTTAAAATGGACTATCATATGCTTACCGTAACTTGAAAGTATTT…
NDUFAB1	TATAAGTATCCCTTGGAGAACCACCTTGTTGGGCGGGCAGGCGGCTGACATGTTTCAGAGCTAAGCACAAGAGTGCATAGCAAGTTGAAATAAGGCTAGTCCGTTTACAACTTGAAAAAGTGGCACCCGAGTCGGGTGCTTTTTTTGCTCGAATCTACACTCAGCTATGGCGCGCCCCAAGGTCGGGCAGGAAGAGGGCCTATTTCCCATGATTCCTTCATATTTGCATATACGATACAAGGCTGTTAGAGAGATAATTGGAATTAATTTGACTGTAAACACAAAGATATTAGTACAAAATACGTGACGTAGAAAGTAATAATTTCTTGGGTAGTTTGCAGTTTTAAAATTATGTTTTAAAATGGACTATCATATGCTTACCGTAACTTGAAAGTATTT…
HK2	TATAAGTATCCCTTGGAGAACCACCTTGTTGGGGCCCGACGGCGCAGAGTTGTTTCAGAGCTAAGCACAAGAGTGCATAGCAAGTTGAAATAAGGCTAGTCCGTTTACAACTTGAAAAAGTGGCACCCGAGTCGGGTGCTTTTTTTGCTCGAATCTACACTCAGCTATGGCGCGCCCCAAGGTCGGGCAGGAAGAGGGCCTATTTCCCATGATTCCTTCATATTTGCATATACGATACAAGGCTGTTAGAGAGATAATTGGAATTAATTTGACTGTAAACACAAAGATATTAGTACAAAATACGTGACGTAGAAAGTAATAATTTCTTGGGTAGTTTGCAGTTTTAAAATTATGTTTTAAAATGGACTATCATATGCTTACCGTAACTTGAAAGTATTT…
TOMM20	TATAAGTATCCCTTGGAGAACCACCTTGTTGGGCGGGCCAGGAACACAGAAGTTTCAGAGCTAAGCACAAGAGTGCATAGCAAGTTGAAATAAGGCTAGTCCGTTTACAACTTGAAAAAGTGGCACCCGAGTCGGGTGCTTTTTTTGCTCGAATCTACACTCAGCTATGGCGCGCCCCAAGGTCGGGCAGGAAGAGGGCCTATTTCCCATGATTCCTTCATATTTGCATATACGATACAAGGCTGTTAGAGAGATAATTGGAATTAATTTGACTGTAAACACAAAGATATTAGTACAAAATACGTGACGTAGAAAGTAATAATTTCTTGGGTAGTTTGCAGTTTTAAAATTATGTTTTAAAATGGACTATCATATGCTTACCGTAACTTGAAAGTATTT…
TOMM70A	TATAAGTATCCCTTGGAGAACCACCTTGTTGGGCGTGCGAAGGAAGACCGAGTTTCAGAGCTAAGCACAAGAGTGCATAGCAAGTTGAAATAAGGCTAGTCCGTTTACAACTTGAAAAAGTGGCACCCGAGTCGGGTGCTTTTTTTGCTCGAATCTACACTCAGCTATGGCGCGCCCCAAGGTCGGGCAGGAAGAGGGCCTATTTCCCATGATTCCTTCATATTTGCATATACGATACAAGGCTGTTAGAGAGATAATTGGAATTAATTTGACTGTAAACACAAAGATATTAGTACAAAATACGTGACGTAGAAAGTAATAATTTCTTGGGTAGTTTGCAGTTTTAAAATTATGTTTTAAAATGGACTATCATATGCTTACCGTAACTTGAAAGTATTT…
PHB	TATAAGTATCCCTTGGAGAACCACCTTGTTGGTGGAAGCAGGTGAGAATGGGTTTCAGAGCTAAGCACAAGAGTGCATAGCAAGTTGAAATAAGGCTAGTCCGTTTACAACTTGAAAAAGTGGCACCCGAGTCGGGTGCTTTTTTTGCTCGAATCTACACTCAGCTATGGCGCGCCCCAAGGTCGGGCAGGAAGAGGGCCTATTTCCCATGATTCCTTCATATTTGCATATACGATACAAGGCTGTTAGAGAGATAATTGGAATTAATTTGACTGTAAACACAAAGATATTAGTACAAAATACGTGACGTAGAAAGTAATAATTTCTTGGGTAGTTTGCAGTTTTAAAATTATGTTTTAAAATGGACTATCATATGCTTACCGTAACTTGAAAGTATTT…
HSPA9	TATAAGTATCCCTTGGAGAACCACCTTGTTGGGAGCTGCGCGATGCGGTGGGTTTCAGAGCTAAGCACAAGAGTGCATAGCAAGTTGAAATAAGGCTAGTCCGTTTACAACTTGAAAAAGTGGCACCCGAGTCGGGTGCTTTTTTTGCTCGAATCTACACTCAGCTATGGCGCGCCCCAAGGTCGGGCAGGAAGAGGGCCTATTTCCCATGATTCCTTCATATTTGCATATACGATACAAGGCTGTTAGAGAGATAATTGGAATTAATTTGACTGTAAACACAAAGATATTAGTACAAAATACGTGACGTAGAAAGTAATAATTTCTTGGGTAGTTTGCAGTTTTAAAATTATGTTTTAAAATGGACTATCATATGCTTACCGTAACTTGAAAGTATTT…
PMPCB	TATAAGTATCCCTTGGAGAACCACCTTGTTGGGAAGGAAGGTAGAGGATGAGTTTCAGAGCTAAGCACAAGAGTGCATAGCAAGTTGAAATAAGGCTAGTCCGTTTACAACTTGAAAAAGTGGCACCCGAGTCGGGTGCTTTTTTTGCTCGAATCTACACTCAGCTATGGCGCGCCCCAAGGTCGGGCAGGAAGAGGGCCTATTTCCCATGATTCCTTCATATTTGCATATACGATACAAGGCTGTTAGAGAGATAATTGGAATTAATTTGACTGTAAACACAAAGATATTAGTACAAAATACGTGACGTAGAAAGTAATAATTTCTTGGGTAGTTTGCAGTTTTAAAATTATGTTTTAAAATGGACTATCATATGCTTACCGTAACTTGAAAGTATTT…
TOMM6	TATAAGTATCCCTTGGAGAACCACCTTGTTGGGCGCTCACCGGGACAGTGCGTTTCAGAGCTAAGCACAAGAGTGCATAGCAAGTTGAAATAAGGCTAGTCCGTTTACAACTTGAAAAAGTGGCACCCGAGTCGGGTGCTTTTTTTGCTCGAATCTACACTCAGCTATGGCGCGCCCCAAGGTCGGGCAGGAAGAGGGCCTATTTCCCATGATTCCTTCATATTTGCATATACGATACAAGGCTGTTAGAGAGATAATTGGAATTAATTTGACTGTAAACACAAAGATATTAGTACAAAATACGTGACGTAGAAAGTAATAATTTCTTGGGTAGTTTGCAGTTTTAAAATTATGTTTTAAAATGGACTATCATATGCTTACCGTAACTTGAAAGTATTT…
ALDOA	TATAAGTATCCCTTGGAGAACCACCTTGTTGGGTCACCAGGACCCCTTCTGGTTTCAGAGCTAAGCACAAGAGTGCATAGCAAGTTGAAATAAGGCTAGTCCGTTTACAACTTGAAAAAGTGGCACCCGAGTCGGGTGCTTTTTTTGCTCGAATCTACACTCAGCTATGGCGCGCCCCAAGGTCGGGCAGGAAGAGGGCCTATTTCCCATGATTCCTTCATATTTGCATATACGATACAAGGCTGTTAGAGAGATAATTGGAATTAATTTGACTGTAAACACAAAGATATTAGTACAAAATACGTGACGTAGAAAGTAATAATTTCTTGGGTAGTTTGCAGTTTTAAAATTATGTTTTAAAATGGACTATCATATGCTTACCGTAACTTGAAAGTATTT…
TOMM5	TATAAGTATCCCTTGGAGAACCACCTTGTTGGAGGTCTGCGGGTCAGGGTCGTTTCAGAGCTAAGCACAAGAGTGCATAGCAAGTTGAAATAAGGCTAGTCCGTTTACAACTTGAAAAAGTGGCACCCGAGTCGGGTGCTTTTTTTGCTCGAATCTACACTCAGCTATGGCGCGCCCCAAGGTCGGGCAGGAAGAGGGCCTATTTCCCATGATTCCTTCATATTTGCATATACGATACAAGGCTGTTAGAGAGATAATTGGAATTAATTTGACTGTAAACACAAAGATATTAGTACAAAATACGTGACGTAGAAAGTAATAATTTCTTGGGTAGTTTGCAGTTTTAAAATTATGTTTTAAAATGGACTATCATATGCTTACCGTAACTTGAAAGTATTT…
TIMM44	TATAAGTATCCCTTGGAGAACCACCTTGTTGGCGGCACCAGCCACTCCGCAGTTTCAGAGCTAAGCACAAGAGTGCATAGCAAGTTGAAATAAGGCTAGTCCGTTTACAACTTGAAAAAGTGGCACCCGAGTCGGGTGCTTTTTTTGCTCGAATCTACACTCAGCTATGGCGCGCCCCAAGGTCGGGCAGGAAGAGGGCCTATTTCCCATGATTCCTTCATATTTGCATATACGATACAAGGCTGTTAGAGAGATAATTGGAATTAATTTGACTGTAAACACAAAGATATTAGTACAAAATACGTGACGTAGAAAGTAATAATTTCTTGGGTAGTTTGCAGTTTTAAAATTATGTTTTAAAATGGACTATCATATGCTTACCGTAACTTGAAAGTATTT…
NDUFS1	TATAAGTATCCCTTGGAGAACCACCTTGTTGGTAAGCGACCCGGCCTCCTAGTTTCAGAGCTAAGCACAAGAGTGCATAGCAAGTTGAAATAAGGCTAGTCCGTTTACAACTTGAAAAAGTGGCACCCGAGTCGGGTGCTTTTTTTGCTCGAATCTACACTCAGCTATGGCGCGCCCCAAGGTCGGGCAGGAAGAGGGCCTATTTCCCATGATTCCTTCATATTTGCATATACGATACAAGGCTGTTAGAGAGATAATTGGAATTAATTTGACTGTAAACACAAAGATATTAGTACAAAATACGTGACGTAGAAAGTAATAATTTCTTGGGTAGTTTGCAGTTTTAAAATTATGTTTTAAAATGGACTATCATATGCTTACCGTAACTTGAAAGTATTT…
YARS2	TATAAGTATCCCTTGGAGAACCACCTTGTTGGATTTAGGGTACCAGACCACGTTTCAGAGCTAAGCACAAGAGTGCATAGCAAGTTGAAATAAGGCTAGTCCGTTTACAACTTGAAAAAGTGGCACCCGAGTCGGGTGCTTTTTTTGCTCGAATCTACACTCAGCTATGGCGCGCCCCAAGGTCGGGCAGGAAGAGGGCCTATTTCCCATGATTCCTTCATATTTGCATATACGATACAAGGCTGTTAGAGAGATAATTGGAATTAATTTGACTGTAAACACAAAGATATTAGTACAAAATACGTGACGTAGAAAGTAATAATTTCTTGGGTAGTTTGCAGTTTTAAAATTATGTTTTAAAATGGACTATCATATGCTTACCGTAACTTGAAAGTATTT…
MRPL21	TATAAGTATCCCTTGGAGAACCACCTTGTTGGCGCCCTAAGGTGACCGTCAGTTTCAGAGCTAAGCACAAGAGTGCATAGCAAGTTGAAATAAGGCTAGTCCGTTTACAACTTGAAAAAGTGGCACCCGAGTCGGGTGCTTTTTTTGCTCGAATCTACACTCAGCTATGGCGCGCCCCAAGGTCGGGCAGGAAGAGGGCCTATTTCCCATGATTCCTTCATATTTGCATATACGATACAAGGCTGTTAGAGAGATAATTGGAATTAATTTGACTGTAAACACAAAGATATTAGTACAAAATACGTGACGTAGAAAGTAATAATTTCTTGGGTAGTTTGCAGTTTTAAAATTATGTTTTAAAATGGACTATCATATGCTTACCGTAACTTGAAAGTATTT…
MRPL51	TATAAGTATCCCTTGGAGAACCACCTTGTTGGGCCCACAGCTGCCTGGGTAGTTTCAGAGCTAAGCACAAGAGTGCATAGCAAGTTGAAATAAGGCTAGTCCGTTTACAACTTGAAAAAGTGGCACCCGAGTCGGGTGCTTTTTTTGCTCGAATCTACACTCAGCTATGGCGCGCCCCAAGGTCGGGCAGGAAGAGGGCCTATTTCCCATGATTCCTTCATATTTGCATATACGATACAAGGCTGTTAGAGAGATAATTGGAATTAATTTGACTGTAAACACAAAGATATTAGTACAAAATACGTGACGTAGAAAGTAATAATTTCTTGGGTAGTTTGCAGTTTTAAAATTATGTTTTAAAATGGACTATCATATGCTTACCGTAACTTGAAAGTATTT…
MRPL35	TATAAGTATCCCTTGGAGAACCACCTTGTTGGGAGTCGGGGGACTTGGTACGTTTCAGAGCTAAGCACAAGAGTGCATAGCAAGTTGAAATAAGGCTAGTCCGTTTACAACTTGAAAAAGTGGCACCCGAGTCGGGTGCTTTTTTTGCTCGAATCTACACTCAGCTATGGCGCGCCCCAAGGTCGGGCAGGAAGAGGGCCTATTTCCCATGATTCCTTCATATTTGCATATACGATACAAGGCTGTTAGAGAGATAATTGGAATTAATTTGACTGTAAACACAAAGATATTAGTACAAAATACGTGACGTAGAAAGTAATAATTTCTTGGGTAGTTTGCAGTTTTAAAATTATGTTTTAAAATGGACTATCATATGCTTACCGTAACTTGAAAGTATTT…
PAM16	TATAAGTATCCCTTGGAGAACCACCTTGTTGGGTCGGAGTTTGAGCCCCGGGTTTCAGAGCTAAGCACAAGAGTGCATAGCAAGTTGAAATAAGGCTAGTCCGTTTACAACTTGAAAAAGTGGCACCCGAGTCGGGTGCTTTTTTTGCTCGAATCTACACTCAGCTATGGCGCGCCCCAAGGTCGGGCAGGAAGAGGGCCTATTTCCCATGATTCCTTCATATTTGCATATACGATACAAGGCTGTTAGAGAGATAATTGGAATTAATTTGACTGTAAACACAAAGATATTAGTACAAAATACGTGACGTAGAAAGTAATAATTTCTTGGGTAGTTTGCAGTTTTAAAATTATGTTTTAAAATGGACTATCATATGCTTACCGTAACTTGAAAGTATTT…
PARK2	TATAAGTATCCCTTGGAGAACCACCTTGTTGGACCCAGGAGAGCCGCTGGTGTTTCAGAGCTAAGCACAAGAGTGCATAGCAAGTTGAAATAAGGCTAGTCCGTTTACAACTTGAAAAAGTGGCACCCGAGTCGGGTGCTTTTTTTGCTCGAATCTACACTCAGCTATGGCGCGCCCCAAGGTCGGGCAGGAAGAGGGCCTATTTCCCATGATTCCTTCATATTTGCATATACGATACAAGGCTGTTAGAGAGATAATTGGAATTAATTTGACTGTAAACACAAAGATATTAGTACAAAATACGTGACGTAGAAAGTAATAATTTCTTGGGTAGTTTGCAGTTTTAAAATTATGTTTTAAAATGGACTATCATATGCTTACCGTAACTTGAAAGTATTT…
SUPV3L1	TATAAGTATCCCTTGGAGAACCACCTTGTTGGGCACGGGAGAAGGACATCGGTTTCAGAGCTAAGCACAAGAGTGCATAGCAAGTTGAAATAAGGCTAGTCCGTTTACAACTTGAAAAAGTGGCACCCGAGTCGGGTGCTTTTTTTGCTCGAATCTACACTCAGCTATGGCGCGCCCCAAGGTCGGGCAGGAAGAGGGCCTATTTCCCATGATTCCTTCATATTTGCATATACGATACAAGGCTGTTAGAGAGATAATTGGAATTAATTTGACTGTAAACACAAAGATATTAGTACAAAATACGTGACGTAGAAAGTAATAATTTCTTGGGTAGTTTGCAGTTTTAAAATTATGTTTTAAAATGGACTATCATATGCTTACCGTAACTTGAAAGTATTT…
DNAJC15	TATAAGTATCCCTTGGAGAACCACCTTGTTGGACTGGAGCGATGACACCACGTTTCAGAGCTAAGCACAAGAGTGCATAGCAAGTTGAAATAAGGCTAGTCCGTTTACAACTTGAAAAAGTGGCACCCGAGTCGGGTGCTTTTTTTGCTCGAATCTACACTCAGCTATGGCGCGCCCCAAGGTCGGGCAGGAAGAGGGCCTATTTCCCATGATTCCTTCATATTTGCATATACGATACAAGGCTGTTAGAGAGATAATTGGAATTAATTTGACTGTAAACACAAAGATATTAGTACAAAATACGTGACGTAGAAAGTAATAATTTCTTGGGTAGTTTGCAGTTTTAAAATTATGTTTTAAAATGGACTATCATATGCTTACCGTAACTTGAAAGTATTT…
DNAJC19	TATAAGTATCCCTTGGAGAACCACCTTGTTGGGGATGAGCCGTGCTCCCGGGTTTCAGAGCTAAGCACAAGAGTGCATAGCAAGTTGAAATAAGGCTAGTCCGTTTACAACTTGAAAAAGTGGCACCCGAGTCGGGTGCTTTTTTTGCTCGAATCTACACTCAGCTATGGCGCGCCCCAAGGTCGGGCAGGAAGAGGGCCTATTTCCCATGATTCCTTCATATTTGCATATACGATACAAGGCTGTTAGAGAGATAATTGGAATTAATTTGACTGTAAACACAAAGATATTAGTACAAAATACGTGACGTAGAAAGTAATAATTTCTTGGGTAGTTTGCAGTTTTAAAATTATGTTTTAAAATGGACTATCATATGCTTACCGTAACTTGAAAGTATTT…
SYNJ2	TATAAGTATCCCTTGGAGAACCACCTTGTTGGGCAGCGACGCCCGGAGGAGGTTTCAGAGCTAAGCACAAGAGTGCATAGCAAGTTGAAATAAGGCTAGTCCGTTTACAACTTGAAAAAGTGGCACCCGAGTCGGGTGCTTTTTTTGCTCGAATCTACACTCAGCTATGGCGCGCCCCAAGGTCGGGCAGGAAGAGGGCCTATTTCCCATGATTCCTTCATATTTGCATATACGATACAAGGCTGTTAGAGAGATAATTGGAATTAATTTGACTGTAAACACAAAGATATTAGTACAAAATACGTGACGTAGAAAGTAATAATTTCTTGGGTAGTTTGCAGTTTTAAAATTATGTTTTAAAATGGACTATCATATGCTTACCGTAACTTGAAAGTATTT…
CTRL	TATAAGTATCCCTTGGAGAACCACCTTGTTGGGCCGTGGGCAACACTGTATGTTTCAGAGCTAAGCACAAGAGTGCATAGCAAGTTGAAATAAGGCTAGTCCGTTTACAACTTGAAAAAGTGGCACCCGAGTCGGGTGCTTTTTTTGCTCGAATCTACACTCAGCTATGGCGCGCCCCAAGGTCGGGCAGGAAGAGGGCCTATTTCCCATGATTCCTTCATATTTGCATATACGATACAAGGCTGTTAGAGAGATAATTGGAATTAATTTGACTGTAAACACAAAGATATTAGTACAAAATACGTGACGTAGAAAGTAATAATTTCTTGGGTAGTTTGCAGTTTTAAAATTATGTTTTAAAATGGACTATCATATGCTTACCGTAACTTGAAAGTATTT…
NFU1	TATAAGTATCCCTTGGAGAACCACCTTGTTGGTACCGCCTGCGCAGCCCGGGTTTCAGAGCTAAGCACAAGAGTGCATAGCAAGTTGAAATAAGGCTAGTCCGTTTACAACTTGAAAAAGTGGCACCCGAGTCGGGTGCTTTTTTTGCTCGAATCTACACTCAGCTATGGCGCGCCCCAAGGTCGGGCAGGAAGAGGGCCTATTTCCCATGATTCCTTCATATTTGCATATACGATACAAGGCTGTTAGAGAGATAATTGGAATTAATTTGACTGTAAACACAAAGATATTAGTACAAAATACGTGACGTAGAAAGTAATAATTTCTTGGGTAGTTTGCAGTTTTAAAATTATGTTTTAAAATGGACTATCATATGCTTACCGTAACTTGAAAGTATTT…
PMPCA	TATAAGTATCCCTTGGAGAACCACCTTGTTGGTGCGGGGCTCGGGTTCTTGGTTTCAGAGCTAAGCACAAGAGTGCATAGCAAGTTGAAATAAGGCTAGTCCGTTTACAACTTGAAAAAGTGGCACCCGAGTCGGGTGCTTTTTTTGCTCGAATCTACACTCAGCTATGGCGCGCCCCAAGGTCGGGCAGGAAGAGGGCCTATTTCCCATGATTCCTTCATATTTGCATATACGATACAAGGCTGTTAGAGAGATAATTGGAATTAATTTGACTGTAAACACAAAGATATTAGTACAAAATACGTGACGTAGAAAGTAATAATTTCTTGGGTAGTTTGCAGTTTTAAAATTATGTTTTAAAATGGACTATCATATGCTTACCGTAACTTGAAAGTATTT…
PGAM5	TATAAGTATCCCTTGGAGAACCACCTTGTTGGGGCTGTttggggccggggtGTTTCAGAGCTAAGCACAAGAGTGCATAGCAAGTTGAAATAAGGCTAGTCCGTTTACAACTTGAAAAAGTGGCACCCGAGTCGGGTGCTTTTTTTGCTCGAATCTACACTCAGCTATGGCGCGCCCCAAGGTCGGGCAGGAAGAGGGCCTATTTCCCATGATTCCTTCATATTTGCATATACGATACAAGGCTGTTAGAGAGATAATTGGAATTAATTTGACTGTAAACACAAAGATATTAGTACAAAATACGTGACGTAGAAAGTAATAATTTCTTGGGTAGTTTGCAGTTTTAAAATTATGTTTTAAAATGGACTATCATATGCTTACCGTAACTTGAAAGTATTT…
PGAM1	TATAAGTATCCCTTGGAGAACCACCTTGTTGGACGGGGCGGGCTGCTACTCGTTTCAGAGCTAAGCACAAGAGTGCATAGCAAGTTGAAATAAGGCTAGTCCGTTTACAACTTGAAAAAGTGGCACCCGAGTCGGGTGCTTTTTTTGCTCGAATCTACACTCAGCTATGGCGCGCCCCAAGGTCGGGCAGGAAGAGGGCCTATTTCCCATGATTCCTTCATATTTGCATATACGATACAAGGCTGTTAGAGAGATAATTGGAATTAATTTGACTGTAAACACAAAGATATTAGTACAAAATACGTGACGTAGAAAGTAATAATTTCTTGGGTAGTTTGCAGTTTTAAAATTATGTTTTAAAATGGACTATCATATGCTTACCGTAACTTGAAAGTATTT…
EmptyVectorInsert	TGGTTAGTACCGGGCCCGCTCTAGAGATCCGACGCGCCATCTCTAGGCCCGCGCCGGCCCCCTCGCACGGACTTGTGGGAGAAGCTCGGCTACTCCCCTGCCCCGGTTAATTTGCATATAATATTTCCTAGTAACTATAGAGGCTTAATGTGCGATAAAAGACAGATAATCTGTTCTTTTTAATACTAGCTACATTTTACATGATAGGCTTGGATTTCTATAACTTCGTATAGCATACATTATACGAAGTTATAAACAGCACAAAAGGAAACTCACCCTAACTGTAAAGTAATTGTGTGTTTTGAGACTATAAGTATCCCTTGGAGAACCACCTTGTTGAGACGGGAGTCGTCTTCGCTTTCCAGATCTGATAACTTGTGAAGACGACCATCGTCTCGT…
