## Supplementary material for "Novel reporter of the PINK1-Parkin mitophagy pathway identifies its damage sensor in the import gate": Table S10

### Sheet: Sheet1
Name	Treatment	Acquisition Date	Instrument	Method
LFQ of PINK1-YFP IP in cells with CTRL, TOMM40, or DNAJA3 KD	S-trap, NEM	2023-08-10	35-Lumos, 3000 Ultima	DDA
LFQ of PINK1-YFP IP in cells with CTRL or PINK1 KD	S-trap, NEM	2024-01-19	49-Lumos, 3000 Ultima	DDA
LFQ of PINK1-YFP IP in cells with CTRL or TIMM23 KD	S-trap, NEM	2024-03-29	49-Lumos, 3000 Ultima	DDA
LFQ of WCL with CTRL or TOMM40 KD	S-trap, NEM	2024-04-09	#1-Ascend, NEO	DDA
LFQ analysis of soluble and insoluble fractions from HeLa cells with CTRL vs. DNAJA3 KD	S-trap, NEM	2024-05-01	#1-Ascend, NEO	DDA
LFQ of WCL for CTRL, IARS2, ISCA2, PMPCB, PHB2, and DNAJA3 KD in HeLa cells with or without mCherry-Parkin	SP3, IAA	2024-10-18	#2-Ascend, 3000 Ultima	DIA
LFQ of WCL from CTRL, TOMM5, TOMM6, TOMM7 KD in HeLa cells with or without CCCP treatment overnight	SP3, IAA	2024-10-25	#2-Ascend, 3000 Ultima	DIA
